# A Bioelectrochemical Crossbar Architecture Screening Platform (BiCASP) for Extracellular Electron Transfer

**DOI:** 10.1101/2025.07.09.663982

**Authors:** Hasika Suresh, Presley Bird, Kundan Saha, Surya Varchasvi Devaraj, Cihan Asci, Albert Truong, Cooper Wallman, Rhea Patel, Atul Sharma, Matthew D. Carpenter, Sujitkumar Bontapalle, Rafael Verduzco, Jonathan J. Silberg, Sameer Sonkusale

## Abstract

Electroactive microbes can be used as components in electrical devices to leverage their unique behavior for biotechnology, but they remain challenging to engineer because the bioelectrochemical systems (BES) used for characterization are low-throughput. To overcome this challenge, we describe the development of the Bioelectrochemical Crossbar Architecture Screening Platform (BiCASP), which allows for samples to be arrayed and characterized in individually addressable microwells. This device reliably reports on the current generated by electroactive bacteria on the minute time scale, decreasing the time for data acquisition by several orders of magnitude compared to conventional BES. Also, this device increased the throughput of screening engineered biological components in cells, quickly identifying mutants of the membrane protein wire MtrA in *Shewanella oneidensis* that retain the ability to support extracellular electron transfer (EET). BiCASP is expected to enable the design of new components for bioelectronics by supporting directed evolution of electroactive proteins.

**The bigger picture:** Devices that interface microbes and materials, known as bioelectronics, can be used to sense environmental chemicals in real time, generate energy from sugars, and synthesize chemicals. While these devices leverage the unique capabilities of living systems as components in devices, such as their ability to convert chemical information in the environment into electrical information at the cell surface, it remains challenging to engineer these cellular components and their biomolecules for new applications, largely because commercially available bioelectrochemical systems for monitoring current generated by electroactive microbes are costly and require large culture volumes, needs continuous monitoring for days to obtain stable signals, and multichannel potentiostats to monitor multiple microbes in parallel.

To overcome these challenges, we created the Bioelectrochemical Crossbar Architecture Screening Platform or BiCASP that is easy to fabricate, enables parallel analysis of microbial samples in flexible arrayed formats, and yields a stable signal on the minute time scale. This device is expected to enable the application of combinatorial protein engineering methods, such as directed evolution, to proteins that control microbial current production, by allowing for fast screening of cells expressing protein mutant libraries. As a proof-of-concept, we demonstrate that this device can screen for cells that express mutants of decaheme cytochromes that retain the ability to electrically connect cells to electrodes. This device will simplify the engineering of cells and proteins that function as electrical switches as well as the diversification of bioelectronic devices for real-time sensing of chemicals in the environment.

Furthermore, BiCASP is promising as a high-throughput screening (HTS) platform, enabling rapid, parallel analysis of cellular and molecular interactions of diverse biological systems through label-free electrochemical methods. Such capabilities could transform drug discovery, personalized medicine, and functional genomics, supporting systematic genetic and chemical screens even at single-cell resolution.

**Highlights:**

- A high-throughput screening platform with individual addressability
- A device with a flexible crossbar architecture that simplifies current analysis
- Reproducible detection of real-time cellular current on the minute time scale
- The device can be used to screen a library for cells with functional protein wires

**Graphical Abstract:** 
