## Supplementary material for "A Bioelectrochemical Crossbar Architecture Screening Platform (BiCASP) for Extracellular Electron Transfer": Plasmids identified in library screeening

### Sheet: Table for the paperver2
Plasmid Name	Insertion Site	In Frame Insertion	CDS mutations	Protein Sequence		CAGCGGGAGACCGGGGTCTCTGAG
pPB001	141	Yes	None	MKNCLKMKNLLPALTITMAMSAVMALVVTPNAYASKWDEKMTPEQVEATLDKKFAEGNYSPKGADSCLMCHKKSEKVMDLFKGVHGAIDSSKSPMAGLQCEACHGPLGQHNKGGNEPMITFGKQSTLSADKQNSVCMSCHQSGRPGSLSDDKRMSWNGGHHDNADVACASCHQVHVAKDPVLSKNTEMEVCTSCHTKQKADMNKRSSHPLKWAQMTCSDCHNPHGSMTDSDLNKPSVNDTCYSCHAEKRGPKLWEHAPVTENCVTCHNPHGSVNDGMLKTRAPQLCQQCHASDGHASNAYLGNTGLGSNVGDNAFTGGRSCLNCHSQVHGSNHPSGKLLQR-
pPB002	142	Yes	Synonymous at Asp141	MKNCLKMKNLLPALTITMAMSAVMALVVTPNAYASKWDEKMTPEQVEATLDKKFAEGNYSPKGADSCLMCHKKSEKVMDLFKGVHGAIDSSKSPMAGLQCEACHGPLGQHNKGGNEPMITFGKQSTLSADKQNSVCMSCHQDSGRPGSLSDKRMSWNGGHHDNADVACASCHQVHVAKDPVLSKNTEMEVCTSCHTKQKADMNKRSSHPLKWAQMTCSDCHNPHGSMTDSDLNKPSVNDTCYSCHAEKRGPKLWEHAPVTENCVTCHNPHGSVNDGMLKTRAPQLCQQCHASDGHASNAYLGNTGLGSNVGDNAFTGGRSCLNCHSQVHGSNHPSGKLLQR-
pPB003	288	Yes	None	MKNCLKMKNLLPALTITMAMSAVMALVVTPNAYASKWDEKMTPEQVEATLDKKFAEGNYSPKGADSCLMCHKKSEKVMDLFKGVHGAIDSSKSPMAGLQCEACHGPLGQHNKGGNEPMITFGKQSTLSADKQNSVCMSCHQDDKRMSWNGGHHDNADVACASCHQVHVAKDPVLSKNTEMEVCTSCHTKQKADMNKRSSHPLKWAQMTCSDCHNPHGSMTDSDLNKPSVNDTCYSCHAEKRGPKLWEHAPVTENCVTCHNPHGSVNDGMLKTRAPQLCQQCHASDGHASSGRPGSLSNAYLGNTGLGSNVGDNAFTGGRSCLNCHSQVHGSNHPSGKLLQR-
pPB004	144	Yes	None	MKNCLKMKNLLPALTITMAMSAVMALVVTPNAYASKWDEKMTPEQVEATLDKKFAEGNYSPKGADSCLMCHKKSEKVMDLFKGVHGAIDSSKSPMAGLQCEACHGPLGQHNKGGNEPMITFGKQSTLSADKQNSVCMSCHQDDKSGRPGSLSRMSWNGGHHDNADVACASCHQVHVAKDPVLSKNTEMEVCTSCHTKQKADMNKRSSHPLKWAQMTCSDCHNPHGSMTDSDLNKPSVNDTCYSCHAEKRGPKLWEHAPVTENCVTCHNPHGSVNDGMLKTRAPQLCQQCHASDGHASNAYLGNTGLGSNVGDNAFTGGRSCLNCHSQVHGSNHPSGKLLQR-
pPB005	136	Yes	None	MKNCLKMKNLLPALTITMAMSAVMALVVTPNAYASKWDEKMTPEQVEATLDKKFAEGNYSPKGADSCLMCHKKSEKVMDLFKGVHGAIDSSKSPMAGLQCEACHGPLGQHNKGGNEPMITFGKQSTLSADKQNSVCSGRPGSLSMSCHQDDKRMSWNGGHHDNADVACASCHQVHVAKDPVLSKNTEMEVCTSCHTKQKADMNKRSSHPLKWAQMTCSDCHNPHGSMTDSDLNKPSVNDTCYSCHAEKRGPKLWEHAPVTENCVTCHNPHGSVNDGMLKTRAPQLCQQCHASDGHASNAYLGNTGLGSNVGDNAFTGGRSCLNCHSQVHGSNHPSGKLLQR-
pPB006	120	Yes	None	MKNCLKMKNLLPALTITMAMSAVMALVVTPNAYASKWDEKMTPEQVEATLDKKFAEGNYSPKGADSCLMCHKKSEKVMDLFKGVHGAIDSSKSPMAGLQCEACHGPLGQHNKGGNEPMITSGRPGSLSFGKQSTLSADKQNSVCMSCHQDDKRMSWNGGHHDNADVACASCHQVHVAKDPVLSKNTEMEVCTSCHTKQKADMNKRSSHPLKWAQMTCSDCHNPHGSMTDSDLNKPSVNDTCYSCHAEKRGPKLWEHAPVTENCVTCHNPHGSVNDGMLKTRAPQLCQQCHASDGHASNAYLGNTGLGSNVGDNAFTGGRSCLNCHSQVHGSNHPSGKLLQR-
pPB007	283	Yes	None	MKNCLKMKNLLPALTITMAMSAVMALVVTPNAYASKWDEKMTPEQVEATLDKKFAEGNYSPKGADSCLMCHKKSEKVMDLFKGVHGAIDSSKSPMAGLQCEACHGPLGQHNKGGNEPMITFGKQSTLSADKQNSVCMSCHQDDKRMSWNGGHHDNADVACASCHQVHVAKDPVLSKNTEMEVCTSCHTKQKADMNKRSSHPLKWAQMTCSDCHNPHGSMTDSDLNKPSVNDTCYSCHAEKRGPKLWEHAPVTENCVTCHNPHGSVNDGMLKTRAPQLCQQCHASSGRPGSLSDGHASNAYLGNTGLGSNVGDNAFTGGRSCLNCHSQVHGSNHPSGKLLQR-
pPB008	244	Yes	None	MKNCLKMKNLLPALTITMAMSAVMALVVTPNAYASKWDEKMTPEQVEATLDKKFAEGNYSPKGADSCLMCHKKSEKVMDLFKGVHGAIDSSKSPMAGLQCEACHGPLGQHNKGGNEPMITFGKQSTLSADKQNSVCMSCHQDDKRMSWNGGHHDNADVACASCHQVHVAKDPVLSKNTEMEVCTSCHTKQKADMNKRSSHPLKWAQMTCSDCHNPHGSMTDSDLNKPSVNDTCYSCHAEKRGPKSGRPGSLSLWEHAPVTENCVTCHNPHGSVNDGMLKTRAPQLCQQCHASDGHASNAYLGNTGLGSNVGDNAFTGGRSCLNCHSQVHGSNHPSGKLLQR-
pPB009	195	Yes	None	MKNCLKMKNLLPALTITMAMSAVMALVVTPNAYASKWDEKMTPEQVEATLDKKFAEGNYSPKGADSCLMCHKKSEKVMDLFKGVHGAIDSSKSPMAGLQCEACHGPLGQHNKGGNEPMITFGKQSTLSADKQNSVCMSCHQDDKRMSWNGGHHDNADVACASCHQVHVAKDPVLSKNTEMEVCTSCHTKQKADMNSGRPGSLSKRSSHPLKWAQMTCSDCHNPHGSMTDSDLNKPSVNDTCYSCHAEKRGPKLWEHAPVTENCVTCHNPHGSVNDGMLKTRAPQLCQQCHASDGHASNAYLGNTGLGSNVGDNAFTGGRSCLNCHSQVHGSNHPSGKLLQR-
pPB010	287	Yes	Synonymous at His296	MKNCLKMKNLLPALTITMAMSAVMALVVTPNAYASKWDEKMTPEQVEATLDKKFAEGNYSPKGADSCLMCHKKSEKVMDLFKGVHGAIDSSKSPMAGLQCEACHGPLGQHNKGGNEPMITFGKQSTLSADKQNSVCMSCHQDDKRMSWNGGHHDNADVACASCHQVHVAKDPVLSKNTEMEVCTSCHTKQKADMNKRSSHPLKWAQMTCSDCHNPHGSMTDSDLNKPSVNDTCYSCHAEKRGPKLWEHAPVTENCVTCHNPHGSVNDGMLKTRAPQLCQQCHASDGHSGRPGSLSASNAYLGNTGLGSNVGDNAFTGGRSCLNCHSQVHGSNHPSGKLLQR-
pPB011	39	Yes	None	MKNCLKMKNLLPALTITMAMSAVMALVVTPNAYASKWDESGRPGSLSKMTPEQVEATLDKKFAEGNYSPKGADSCLMCHKKSEKVMDLFKGVHGAIDSSKSPMAGLQCEACHGPLGQHNKGGNEPMITFGKQSTLSADKQNSVCMSCHQDDKRMSWNGGHHDNADVACASCHQVHVAKDPVLSKNTEMEVCTSCHTKQKADMNKRSSHPLKWAQMTCSDCHNPHGSMTDSDLNKPSVNDTCYSCHAEKRGPKLWEHAPVTENCVTCHNPHGSVNDGMLKTRAPQLCQQCHASDGHASNAYLGNTGLGSNVGDNAFTGGRSCLNCHSQVHGSNHPSGKLLQR-
pPB012	191	Yes	None	MKNCLKMKNLLPALTITMAMSAVMALVVTPNAYASKWDEKMTPEQVEATLDKKFAEGNYSPKGADSCLMCHKKSEKVMDLFKGVHGAIDSSKSPMAGLQCEACHGPLGQHNKGGNEPMITFGKQSTLSADKQNSVCMSCHQDDKRMSWNGGHHDNADVACASCHQVHVAKDPVLSKNTEMEVCTSCHTKQKSGRPGSLSADMNKRSSHPLKWAQMTCSDCHNPHGSMTDSDLNKPSVNDTCYSCHAEKRGPKLWEHAPVTENCVTCHNPHGSVNDGMLKTRAPQLCQQCHASDGHASNAYLGNTGLGSNVGDNAFTGGRSCLNCHSQVHGSNHPSGKLLQR-
pPB013	158	Yes	None	MKNCLKMKNLLPALTITMAMSAVMALVVTPNAYASKWDEKMTPEQVEATLDKKFAEGNYSPKGADSCLMCHKKSEKVMDLFKGVHGAIDSSKSPMAGLQCEACHGPLGQHNKGGNEPMITFGKQSTLSADKQNSVCMSCHQDDKRMSWNGGHHDNADVSGRPGSLSACASCHQVHVAKDPVLSKNTEMEVCTSCHTKQKADMNKRSSHPLKWAQMTCSDCHNPHGSMTDSDLNKPSVNDTCYSCHAEKRGPKLWEHAPVTENCVTCHNPHGSVNDGMLKTRAPQLCQQCHASDGHASNAYLGNTGLGSNVGDNAFTGGRSCLNCHSQVHGSNHPSGKLLQR-
pPB014	326	Yes	Sequence deletion	MKNCLKMKNLLPALTITMAMSAVMALVVTPNAYASKWDEKMTPEQVEATLDKKFAEGNYSPKGADSCLMCHKKSEKVMDLFKGVHGAIDSSKSPMAGLQCEACHGPLGQHNKGGNEPMITFGKQSTLSADKQNSVCMSCHQDDKRMSWNGGHHDNADVACASCHQVHVAKDPVLSKNTEMEVCTSCHTKQKADMNKRSSHPLKWAQMTCSDCHNPHGSMTDSDLNKPSVNDTCYSCHAEKRGPKLWEHAPVTENCVTCHNPHGSVNDGMLKTRAPQLCQQCHASDGHASNAYLGNTGLGSN----------------------------------------IAIV-VHGSNHPSGRPGSLSSGKLLQR-
pPB015	297	Yes	None	MKNCLKMKNLLPALTITMAMSAVMALVVTPNAYASKWDEKMTPEQVEATLDKKFAEGNYSPKGADSCLMCHKKSEKVMDLFKGVHGAIDSSKSPMAGLQCEACHGPLGQHNKGGNEPMITFGKQSTLSADKQNSVCMSCHQDDKRMSWNGGHHDNADVACASCHQVHVAKDPVLSKNTEMEVCTSCHTKQKADMNKRSSHPLKWAQMTCSDCHNPHGSMTDSDLNKPSVNDTCYSCHAEKRGPKLWEHAPVTENCVTCHNPHGSVNDGMLKTRAPQLCQQCHASDGHASNAYLGNTGSGRPGSLSLGSNVGDNAFTGGRSCLNCHSQVHGSNHPSGKLLQR-
pPB016	193	Yes	None	MKNCLKMKNLLPALTITMAMSAVMALVVTPNAYASKWDEKMTPEQVEATLDKKFAEGNYSPKGADSCLMCHKKSEKVMDLFKGVHGAIDSSKSPMAGLQCEACHGPLGQHNKGGNEPMITFGKQSTLSADKQNSVCMSCHQDDKRMSWNGGHHDNADVACASCHQVHVAKDPVLSKNTEMEVCTSCHTKQKADSGRPGSLSMNKRSSHPLKWAQMTCSDCHNPHGSMTDSDLNKPSVNDTCYSCHAEKRGPKLWEHAPVTENCVTCHNPHGSVNDGMLKTRAPQLCQQCHASDGHASNAYLGNTGLGSNVGDNAFTGGRSCLNCHSQVHGSNHPSGKLLQR-
pPB017	N/A	Yes	Sequence deletion	MKNCLKMKNLLPALTITMAMSAVMALVVTPNAYASKWDEKMTPEQVEATLDKKFAEGNYSPKGADSCLMCHKKSEKVMDLFKGVHGAIDSSKSPMAGLQCEACHGPLGQHNKGGNEPMITFGKQSTLSADKQNSVCMSCHQDDKRMSWNGGHHDNADVACASCHQVHVAKDPVLSKNTEMEVCTSCHTKQKADMNKRSSHPLKWAQMTCSDCHNPHGSMTDSDLNKPSVNDTCYSCHAEKRGPKLWEHAPVTENCVTCHNPHGSVNDGMLKTRAPQLCQQCHASDGHASNAYLGNTGLGS-----------------------------------------------------------------------------------------ITAL
pPB018	204	Yes	Sequence deletion	MKNCLKMKNLLPALTITMAMSAVMALVVTPNAYASKWDEKMTPEQVEATLDKKFAEGNYSPKGADSCLMCHKKSEKVMDLFKGVHGAIDSSKSPMAGLQCEACHGPLGQHNKGGNEPMITFGKQSTLSADKQNSVCMSCHQDDKRMSWNGGHHDNADVACASCHQVHVAKDPVLSKNTEMEVCTSCHTKQKADMNKRSSHPLKWSGRPGSLSAQM-------------------IPMGV-QIPILTSLA-MIPVIPVTPKNAAQNFGSMHPSLRIVSLATILTVV-MTVC-KPVRHSYVSNVTPAMATPATPT-VTLD-VQMSVTMPLLVEEAA-IAIVRFMVLTIHLASYYSA
pPB019	224	Yes	None	MKNCLKMKNLLPALTITMAMSAVMALVVTPNAYASKWDEKMTPEQVEATLDKKFAEGNYSPKGADSCLMCHKKSEKVMDLFKGVHGAIDSSKSPMAGLQCEACHGPLGQHNKGGNEPMITFGKQSTLSADKQNSVCMSCHQDDKRMSWNGGHHDNADVACASCHQVHVAKDPVLSKNTEMEVCTSCHTKQKADMNKRSSHPLKWAQMTCSDCHNPHGSMTDSDLSGRPGSLSNKPSVNDTCYSCHAEKRGPKLWEHAPVTENCVTCHNPHGSVNDGMLKTRAPQLCQQCHASDGHASNAYLGNTGLGSNVGDNAFTGGRSCLNCHSQVHGSNHPSGKLLQR-
pPB020	105	Yes	Synonymous at Gly104	MKNCLKMKNLLPALTITMAMSAVMALVVTPNAYASKWDEKMTPEQVEATLDKKFAEGNYSPKGADSCLMCHKKSEKVMDLFKGVHGAIDSSKSPMAGLQCEACHGSGRPGSLSPLGQHNKGGNEPMITFGKQSTLSADKQNSVCMSCHQDDKRMSWNGGHHDNADVACASCHQVHVAKDPVLSKNTEMEVCTSCHTKQKADMNKRSSHPLKWAQMTCSDCHNPHGSMTDSDLNKPSVNDTCYSCHAEKRGPKLWEHAPVTENCVTCHNPHGSVNDGMLKTRAPQLCQQCHASDGHASNAYLGNTGLGSNVGDNAFTGGRSCLNCHSQVHGSNHPSGKLLQR-
pPB021	175	Yes	None	MKNCLKMKNLLPALTITMAMSAVMALVVTPNAYASKWDEKMTPEQVEATLDKKFAEGNYSPKGADSCLMCHKKSEKVMDLFKGVHGAIDSSKSPMAGLQCEACHGPLGQHNKGGNEPMITFGKQSTLSADKQNSVCMSCHQDDKRMSWNGGHHDNADVACASCHQVHVAKDPVLSSGRPGSLSKNTEMEVCTSCHTKQKADMNKRSSHPLKWAQMTCSDCHNPHGSMTDSDLNKPSVNDTCYSCHAEKRGPKLWEHAPVTENCVTCHNPHGSVNDGMLKTRAPQLCQQCHASDGHASNAYLGNTGLGSNVGDNAFTGGRSCLNCHSQVHGSNHPSGKLLQR-
pPB022	98	Yes	None	MKNCLKMKNLLPALTITMAMSAVMALVVTPNAYASKWDEKMTPEQVEATLDKKFAEGNYSPKGADSCLMCHKKSEKVMDLFKGVHGAIDSSKSPMAGLSGRPGSLSQCEACHGPLGQHNKGGNEPMITFGKQSTLSADKQNSVCMSCHQDDKRMSWNGGHHDNADVACASCHQVHVAKDPVLSKNTEMEVCTSCHTKQKADMNKRSSHPLKWAQMTCSDCHNPHGSMTDSDLNKPSVNDTCYSCHAEKRGPKLWEHAPVTENCVTCHNPHGSVNDGMLKTRAPQLCQQCHASDGHASNAYLGNTGLGSNVGDNAFTGGRSCLNCHSQVHGSNHPSGKLLQR-
pPB023	282	Yes	Synonymous at His281	MKNCLKMKNLLPALTITMAMSAVMALVVTPNAYASKWDEKMTPEQVEATLDKKFAEGNYSPKGADSCLMCHKKSEKVMDLFKGVHGAIDSSKSPMAGLQCEACHGPLGQHNKGGNEPMITFGKQSTLSADKQNSVCMSCHQDDKRMSWNGGHHDNADVACASCHQVHVAKDPVLSKNTEMEVCTSCHTKQKADMNKRSSHPLKWAQMTCSDCHNPHGSMTDSDLNKPSVNDTCYSCHAEKRGPKLWEHAPVTENCVTCHNPHGSVNDGMLKTRAPQLCQQCHSGRPGSLSASDGHASNAYLGNTGLGSNVGDNAFTGGRSCLNCHSQVHGSNHPSGKLLQR-
pPB024	282	Yes	Synonymous at His281	MKNCLKMKNLLPALTITMAMSAVMALVVTPNAYASKWDEKMTPEQVEATLDKKFAEGNYSPKGADSCLMCHKKSEKVMDLFKGVHGAIDSSKSPMAGLQCEACHGPLGQHNKGGNEPMITFGKQSTLSADKQNSVCMSCHQDDKRMSWNGGHHDNADVACASCHQVHVAKDPVLSKNTEMEVCTSCHTKQKADMNKRSSHPLKWAQMTCSDCHNPHGSMTDSDLNKPSVNDTCYSCHAEKRGPKLWEHAPVTENCVTCHNPHGSVNDGMLKTRAPQLCQQCHSGRPGSLSASDGHASNAYLGNTGLGSNVGDNAFTGGRSCLNCHSQVHGSNHPSGKLLQR-
pPB025	189	No	Ala204 -> Arg	MKNCLKMKNLLPALTITMAMSAVMALVVTPNAYASKWDEKMTPEQVEATLDKKFAEGNYSPKGADSCLMCHKKSEKVMDLFKGVHGAIDSSKSPMAGLQCEACHGPLGQHNKGGNEPMITFGKQSTLSADKQNSVCMSCHQDDKRMSWNGGHHDNADVACASCHQVHVAKDPVLSKNTEMEVCTSCHTKSGRPGSLSQKADMNKRSSHPLKWRTNDL-RLSQSPWEHDRFRS-QA-RE-YLLFLSRRKTRPKTLGACTRH-ELCHLPQSSR-CE-RYAENPCATAMSAMSRQRWPRQQRLLR-HWIRFKCR-QCLYWWKKLLKLP-SGSWF-PSIWQAITAL
pPB026	109	Yes	None	MKNCLKMKNLLPALTITMAMSAVMALVVTPNAYASKWDEKMTPEQVEATLDKKFAEGNYSPKGADSCLMCHKKSEKVMDLFKGVHGAIDSSKSPMAGLQCEACHGPLGQHSGRPGSLSNKGGNEPMITFGKQSTLSADKQNSVCMSCHQDDKRMSWNGGHHDNADVACASCHQVHVAKDPVLSKNTEMEVCTSCHTKQKADMNKRSSHPLKWAQMTCSDCHNPHGSMTDSDLNKPSVNDTCYSCHAEKRGPKLWEHAPVTENCVTCHNPHGSVNDGMLKTRAPQLCQQCHASDGHASNAYLGNTGLGSNVGDNAFTGGRSCLNCHSQVHGSNHPSGKLLQR-
pPB027	112	Yes	None	MKNCLKMKNLLPALTITMAMSAVMALVVTPNAYASKWDEKMTPEQVEATLDKKFAEGNYSPKGADSCLMCHKKSEKVMDLFKGVHGAIDSSKSPMAGLQCEACHGPLGQHNKSGRPGSLSGGNEPMITFGKQSTLSADKQNSVCMSCHQDDKRMSWNGGHHDNADVACASCHQVHVAKDPVLSKNTEMEVCTSCHTKQKADMNKRSSHPLKWAQMTCSDCHNPHGSMTDSDLNKPSVNDTCYSCHAEKRGPKLWEHAPVTENCVTCHNPHGSVNDGMLKTRAPQLCQQCHASDGHASNAYLGNTGLGSNVGDNAFTGGRSCLNCHSQVHGSNHPSGKLLQR-
pPB028	211	No	Sequence deletion	MKNCLKMKNLLPALTITMAMSAVMALVVTPNAYASKWDEKMTPEQVEATLDKKFAEGNYSPKGADSCLMCHKKSEKVMDLFKGVHGAIDSSKSPMAGLQCEACHGPLGQHNKGGNEPMITFGKQSTLSADKQNSVCMSCHQDDKRMSWNGGHHDNADVACASCHQVHVAKDPVLSKNTEMEVCTSCH---------SGYE-TLKSPTQMGTNDL-RQRETGVSELSQSPWEHDRFRS-QA-RE-YLLFLSRRKTRPKTLGACTRH-ELCHLPQSSR-CE-RYAENPCATAMSAMSRQRWPRQQRLLR-HWIRFKCR-QCLYWWKKLLKLP-SGSWF-PSIWQAITAL
pPB029	235	Yes	Synonymous at Ser234	MKNCLKMKNLLPALTITMAMSAVMALVVTPNAYASKWDEKMTPEQVEATLDKKFAEGNYSPKGADSCLMCHKKSEKVMDLFKGVHGAIDSSKSPMAGLQCEACHGPLGQHNKGGNEPMITFGKQSTLSADKQNSVCMSCHQDDKRMSWNGGHHDNADVACASCHQVHVAKDPVLSKNTEMEVCTSCHTKQKADMNKRSSHPLKWAQMTCSDCHNPHGSMTDSDLNKPSVNDTCYSSGRPGSLSCHAEKRGPKLWEHAPVTENCVTCHNPHGSVNDGMLKTRAPQLCQQCHASDGHASNAYLGNTGLGSNVGDNAFTGGRSCLNCHSQVHGSNHPSGKLLQR-
pPB030	210	Yes	None	MKNCLKMKNLLPALTITMAMSAVMALVVTPNAYASKWDEKMTPEQVEATLDKKFAEGNYSPKGADSCLMCHKKSEKVMDLFKGVHGAIDSSKSPMAGLQCEACHGPLGQHNKGGNEPMITFGKQSTLSADKQNSVCMSCHQDDKRMSWNGGHHDNADVACASCHQVHVAKDPVLSKNTEMEVCTSCHTKQKADMNKRSSHPLKWAQMTCSDCHNPHGSMTDSDLNKPSVNDTCYSCHAEKRGPKLWEHAPVTENCVTCHNPHGSVNDGMLKTRAPQLCQQCHASDGHASNAYLGNTGLGSNVGDNAFTGGSGRPGSLSRSCLNCHSQVHGSNHPSGKLLQR-
pPB031	53	Yes	None	MKNCLKMKNLLPALTITMAMSAVMALVVTPNAYASKWDEKMTPEQVEATLDKKSGRPGSLSFAEGNYSPKGADSCLMCHKKSEKVMDLFKGVHGAIDSSKSPMAGLQCEACHGPLGQHNKGGNEPMITFGKQSTLSADKQNSVCMSCHQDDKRMSWNGGHHDNADVACASCHQVHVAKDPVLSKNTEMEVCTSCHTKQKADMNKRSSHPLKWAQMTCSDCHNPHGSMTDSDLNKPSVNDTCYSCHAEKRGPKLWEHAPVTENCVTCHNPHGSVNDGMLKTRAPQLCQQCHASDGHASNAYLGNTGLGSNVGDNAFTGGRSCLNCHSQVHGSNHPSGKLLQR-
pPB032	15	Yes	Synonymous at Thr14	MKNCLKMKNLLPALTSGRPGSLSITMAMSAVMALVVTPNAYASKWDEKMTPEQVEATLDKKFAEGNYSPKGADSCLMCHKKSEKVMDLFKGVHGAIDSSKSPMAGLQCEACHGPLGQHNKGGNEPMITFGKQSTLSADKQNSVCMSCHQDDKRMSWNGGHHDNADVACASCHQVHVAKDPVLSKNTEMEVCTSCHTKQKADMNKRSSHPLKWAQMTCSDCHNPHGSMTDSDLNKPSVNDTCYSCHAEKRGPKLWEHAPVTENCVTCHNPHGSVNDGMLKTRAPQLCQQCHASDGHASNAYLGNTGLGSNVGDNAFTGGRSCLNCHSQVHGSNHPSGKLLQR-
pPB033	270	No	Synonymous at Leu269	MKNCLKMKNLLPALTITMAMSAVMALVVTPNAYASKWDEKMTPEQVEATLDKKFAEGNYSPKGADSCLMCHKKSEKVMDLFKGVHGAIDSSKSPMAGLQCEACHGPLGQHNKGGNEPMITFGKQSTLSADKQNSVCMSCHQDDKRMSWNGGHHDNADVACASCHQVHVAKDPVLSKNTEMEVCTSCHTKQKADMNKRSSHPLKWAQMTCSDCHNPHGSMTDSDLNKPSVNDTCYSCHAEKRGPKLWEHAPVTENCVTCHNPHGSVNDGMLAGDRGL-AKPVRHSYVSNVTPAMATPATPT-VTLD-VQMSVTMPLLVEEAA-IAIVRFMVLTIHLASYYSA
pPB034	307	Yes	None	MKNCLKMKNLLPALTITMAMSAVMALVVTPNAYASKWDEKMTPEQVEATLDKKFAEGNYSPKGADSCLMCHKKSEKVMDLFKGVHGAIDSSKSPMAGLQCEACHGPLGQHNKGGNEPMITFGKQSTLSADKQNSVCMSCHQDDKRMSWNGGHHDNADVACASCHQVHVAKDPVLSKNTEMEVCTSCHTKQKADMNKRSSHPLKWAQMTCSDCHNPHGSMTDSDLNKPSVNDTCYSCHAEKRGPKLWEHAPVTENCVTCHNPHGSVNDGMLKTRAPQLCQQCHASDGHASNAYLGNTGLGSNVGDNAFSGRPGSLSTGGRSCLNCHSQVHGSNHPSGKLLHR-
pPB035	332	Yes	None	MKNCLKMKNLLPALTITMAMSAVMALVVTPNAYASKWDEKMTPEQVEATLDKKFAEGNYSPKGADSCLMCHKKSEKVMDLFKGVHGAIDSSKSPMAGLQCEACHGPLGQHNKGGNEPMITFGKQSTLSADKQNSVCMSCHQDDKRMSWNGGHHDNADVACASCHQVHVAKDPVLSKNTEMEVCTSCHTKQKADMNKRSSHPLKWAQMTCSDCHNPHGSMTDSDLNKPSVNDTCYSCHAEKRGPKLWEHAPVTENCVTCHNPHGSVNDGMLKTRAPQLCQQCHASDGHASNAYLGNTGLGSNVGDNAFTGGRSCLNCHSQVHGSNHPSGKLLQSGRPGSLSR-
pPB036	287	No	None	MKNCLKMKNLLPALTITMAMSAVMALVVTPNAYASKWDEKMTPEQVEATLDKKFAEGNYSPKGADSCLMCHKKSEKVMDLFKGVHGAIDSSKSPMAGLQCEACHGPLGQHNKGGNEPMITFGKQSTLSADKQNSVCMSCHQDDKRMSWNGGHHDNADVACASCHQVHVAKDPVLSKNTEMEVCTSCHTKQKADMNKRSSHPLKWAQMTCSDCHNPHGSMTDSDLNKPSVNDTCYSCHAEKRGPKLWEHAPVTENCVTCHNPHGSVNDGMLKTRAPQLCQQCHASDGHSGRPGSLSASNAYLGNTGLGSNVGDNAFTGGRSCLNCHSQVHGSNHPSGKLLQR-
pPB037	297	Yes	None	MKNCLKMKNLLPALTITMAMSAVMALVVTPNAYASKWDEKMTPEQVEATLDKKFAEGNYSPKGADSCLMCHKKSEKVMDLFKGVHGAIDSSKSPMAGLQCEACHGPLGQHNKGGNEPMITFGKQSTLSADKQNSVCMSCHQDDKRMSWNGGHHDNADVACASCHQVHVAKDPVLSKNTEMEVCTSCHTKQKADMNKRSSHPLKWAQMTCSDCHNPHGSMTDSDLNKPSVNDTCYSCHAEKRGPKLWEHAPVTENCVTCHNPHGSVNDGMLKTRAPQLCQQCHASDGHASNAYLGNTGSGRPGSLSLGSNVGDNAFTGGRSCLNCHSQVHGSNHPSGKLLQR-
pPB038	308	Yes	None	MKNCLKMKNLLPALTITMAMSAVMALVVTPNAYASKWDEKMTPEQVEATLDKKFAEGNYSPKGADSCLMCHKKSEKVMDLFKGVHGAIDSSKSPMAGLQCEACHGPLGQHNKGGNEPMITFGKQSTLSADKQNSVCMSCHQDDKRMSWNGGHHDNADVACASCHQVHVAKDPVLSKNTEMEVCTSCHTKQKADMNKRSSHPLKWAQMTCSDCHNPHGSMTDSDLNKPSVNDTCYSCHAEKRGPKLWEHAPVTENCVTCHNPHGSVNDGMLKTRAPQLCQQCHASDGHASNAYLGNTGLGSNVGDNAFTSGRPGSLSGGRSCLNCHSQVHGSNHPSGKLLQR-
pPB039	319	Yes	None	MKNCLKMKNLLPALTITMAMSAVMALVVTPNAYASKWDEKMTPEQVEATLDKKFAEGNYSPKGADSCLMCHKKSEKVMDLFKGVHGAIDSSKSPMAGLQCEACHGPLGQHNKGGNEPMITFGKQSTLSADKQNSVCMSCHQDDKRMSWNGGHHDNADVACASCHQVHVAKDPVLSKNTEMEVCTSCHTKQKADMNKRSSHPLKWAQMTCSDCHNPHGSMTDSDLNKPSVNDTCYSCHAEKRGPKLWEHAPVTENCVTCHNPHGSVNDGMLKTRAPQLCQQCHASDGHASNAYLGNTGLGSNVGDNAFTGGRSCLNCHSQSGRPGSLSVHGSNHPSGKLLQR-
pPB040	N/A	No	Sequence deletion	MKNCLKMKNLLPALTITMAMSAVMALVVTPNAYASKWDEKMTPEQVEATLDKKFAEGNYSPKGADSCLMCHKKSEKVMDLFKGVHGAIDSSKSPMAGLQCEACHGPLGQHNKGGNEPMITFGKQSTLSADK------------------------------------AYVLEWRSP-QCRCCLCFLSPSTRRKRSCVI-KHGNGSLY-LPYKAKSGYE-TLKSPTQMGTNDL-RLSQSPWEHDRFRS-QA-RE-YLLFLSRRKTRPKTLGACTRH-ELCHLPQSSR-CE-RYAENPCATAMSAMSRQRWPRQQRLLR-HWIRFKCR-QCLYWWKKLLKLP-SGSWF-PSIWQAITAL
pPB041	76	Yes	None	MKNCLKMKNLLPALTITMAMSAVMALVVTPNAYASKWDEKMTPEQVEATLDKKFAEGNYSPKGADSCLMCHKKSEKSGRPGSLSVMDLFKGVHGAIDSSKSPMAGLQCEACHGPLGQHNKGGNEPMITFGKQSTLSADKQNSVCMSCHQDDKRMSWNGGHHDNADVACASCHQVHVAKDPVLSKNTEMEVCTSCHTKQKADMNKRSSHPLKWAQMTCSDCHNPHGSMTDSDLNKPSVNDTCYSCHAEKRGPKLWEHAPVTENCVTCHNPHGSVNDGMLKTRAPQLCQQCHASDGHASNAYLGNTGLGSNVGDNAFTGGRSCLNCHSQVHGSNHPSGKLLQR-
pPB042	56	Yes	None	MKNCLKMKNLLPALTITMAMSAVMALVVTPNAYASKWDEKMTPEQVEATLDKKFAEGSGRPGSLSNYSPKGADSCLMCHKKSEKVMDLFKGVHGAIDSSKSPMAGLQCEACHGPLGQHNKGGNEPMITFGKQSTLSADKQNSVCMSCHQDDKRMSWNGGHHDNADVACASCHQVHVAKDPVLSKNTEMEVCTSCHTKQKADMNKRSSHPLKWAQMTCSDCHNPHGSMTDSDLNKPSVNDTCYSCHAEKRGPKLWEHAPVTENCVTCHNPHGSVNDGMLKTRAPQLCQQCHASDGHASNAYLGNTGLGSNVGDNAFTGGRSCLNCHSQVHGSNHPSGKLLQR-
pPB043	71	Yes	None	MKNCLKMKNLLPALTITMAMSAVMALVVTPNAYASKWDEKMTPEQVEATLDKKFAEGSGRPGSLSNYSPKGADSCLMCHKKSEKVMDLFKGVHGAIDSSKSPMAGLQCEACHGPLGQHNKGGNEPMITFGKQSTLSADKQNSVCMSCHQDDKRMSWNGGHHDNADVACASCHQVHVAKDPVLSKNTEMEVCTSCHTKQKADMNKRSSHPLKWAQMTCSDCHNPHGSMTDSDLNKPSVNDTCYSCHAEKRGPKLWEHAPVTENCVTCHNPHGSVNDGMLKTRAPQLCQQCHASDGHASNAYLGNTGLGSNVGDNAFTGGRSCLNCHSQVHGSNHPSGKLLQR-
pPB044	125	Yes	Only has 7 AA insert, Leu7-->Ser, last serine missing	MKNCLKMKNLLPALTITMAMSAVMALVVTPNAYASKWDEKMTPEQVEATLDKKFAEGNYSPKGADSCLMCHKKSEKVMDLFKGVHGAIDSSKSPMAGLQCEACHGPLGQHNKGGNEPMITFGKQSSGRPGSS-TLSADKQNSVCMSCHQDDKRMSWNGGHHDNADVACASCHQVHVAKDPVLSKNTEMEVCTSCHTKQKADMNKRSSHPLKWAQMTCSDCHNPHGSMTDSDLNKPSVNDTCYSCHAEKRGPKLWEHAPVTENCVTCHNPHGSVNDGMLKTRAPQLCQQCHASDGHASNAYLGNTGLGSNVGDNAFTGGRSCLNCHSQVHGSNHPSGKLLQR-
pPB045	222	Yes	Synonymous at Ser221	MKNCLKMKNLLPALTITMAMSAVMALVVTPNAYASKWDEKMTPEQVEATLDKKFAEGNYSPKGADSCLMCHKKSEKVMDLFKGVHGAIDSSKSPMAGLQCEACHGPLGQHNKGGNEPMITFGKQSTLSADKQNSVCMSCHQDDKRMSWNGGHHDNADVACASCHQVHVAKDPVLSKNTEMEVCTSCHTKQKADMNKRSSHPLKWAQMTCSDCHNPHGSMTDSSGRPGSLSDLNKPSVNDTCYSCHAEKRGPKLWEHAPVTENCVTCHNPHGSVNDGMLKTRAPQLCQQCHASDGHASNAYLGNTGLGSNVGDNAFTGGRSCLNCHSQVHGSNHPSGKLLQR-
pPB046	155	No	Sequence insertion	MKNCLKMKNLLPALTITMAMSAVMALVVTPNAYASKWDEKMTPEQVEATLDKKFAEGNYSPKGADSCLMCHKKSEKVMDLFKGVHGAIDSSKSPMAGLQCEACHGPLGQHNKGGNEPMITFGKQSTLSADKQNSVCMSCHQDDKRMSGRPGSLSSWNGGHHDNADVACASCHQVHVAKDPVLSKNTEMEVCTSCHTKQKADMNKRSSHPLKWAQMSSYGISRHTKRLCVEVG-ENDARASRSHLR-EVCRRQLLP-RRRFLLDVP-EIRKSHGPFQRCPRCD-LL-ESNGWPAM-GMPRPTGSAQQRRQRADDHFW-AINLKCRQAKQRMYELSPRR-AYVLEWRSP-Q-RETGVSERRCCLCFLSPSTRRKRSCVI-KHGNGSLY-LPYKAKSGYE-T…
pPB047	225	Yes	Synonymous at Asp224	MKNCLKMKNLLPALTITMAMSAVMALVVTPNAYASKWDEKMTPEQVEATLDKKFAEGNYSPKGADSCLMCHKKSEKVMDLFKGVHGAIDSSKSPMAGLQCEACHGPLGQHNKGGNEPMITFGKQSTLSADKQNSVCMSCHQDDKRMSWNGGHHDNADVACASCHQVHVAKDPVLSKNTEMEVCTSCHTKQKADMNKRSSHPLKWAQMTCSDCHNPHGSMTDSDLNSGRPGSLSKPSVNDTCYSCHAEKRGPKLWEHAPVTENCVTCHNPHGSVNDGMLKTRAPQLCQQCHASDGHASNAYLGNTGLGSNVGDNAFTGGRSCLNCHSQVHGSNHPSGKLLQR-
pPB048	98	Yes	None	MKNCLKMKNLLPALTITMAMSAVMALVVTPNAYASKWDEKMTPEQVEATLDKKFAEGNYSPKGADSCLMCHKKSEKVMDLFKGVHGAIDSSKSPMAGLSGRPGSLSQCEACHGPLGQHNKGGNEPMITFGKQSTLSADKQNSVCMSCHQDDKRMSWNGGHHDNADVACASCHQVHVAKDPVLSKNTEMEVCTSCHTKQKADMNKRSSHPLKWAQMTCSDCHNPHGSMTDSDLNKPSVNDTCYSCHAEKRGPKLWEHAPVTENCVTCHNPHGSVNDGMLKTRAPQLCQQCHASDGHASNAYLGNTGLGSNVGDNAFTGGRSCLNCHSQVHGSNHPSGKLLQR
